# Genetic architecture and evolution of color variation in American black bears

**DOI:** 10.1101/2022.08.12.503788

**Authors:** Emily E. Puckett, Isis S. Davis, Dawn C. Harper, Kazumasa Wakamatsu, Gopal Battu, Jerrold L. Belant, Dean E. Beyer, Colin Carpenter, Anthony P. Crupi, Maria Davidson, Christopher S. DePerno, Nicholas Forman, Nicholas L. Fowler, David L. Garshelis, Nicholas Gould, Kerry Gunther, Mark Haroldson, Shosuke Ito, David Kocka, Carl Lackey, Ryan Leahy, Caitlin Lee-Roney, Tania Lewis, Ashley Lutto, Kelly McGowan, Colleen Olfenbuttel, Mike Orlando, Alexander Platt, Matthew D. Pollard, Megan Ramaker, Heather Reich, Jaime L. Sajecki, Stephanie K. Sell, Jennifer Strules, Seth Thompson, Frank van Manen, Craig Whitman, Ryan Williamson, Frederic Winslow, Christopher B. Kaelin, Michael S. Marks, Gregory S. Barsh

## Abstract

Color variation is a frequent evolutionary substrate for camouflage in small mammals but the underlying genetics and evolutionary forces that drive color variation in natural populations of large mammals are mostly unexplained. The American black bear, *Ursus americanus*, exhibits a range of colors including the cinnamon morph which has a similar color to the brown bear, *U. arctos*, and is found at high frequency in the American southwest. Reflectance and chemical melanin measurements showed little distinction between *U. arctos* and cinnamon *U. americanus* individuals. We used a genome-wide association for hair color as a quantitative trait in 151 *U. americanus* individuals and identified a single major locus (*P* < 10^−13^). Additional genomic and functional studies identified a missense alteration (R153C) in *Tyrosinase-related protein 1* (*TYRP1*) that impaired protein localization and decreased pigment production. Population genetic analyses and demographic modeling indicated that the R153C variant arose 9.36kya in a southwestern population where it likely provided a selective advantage, spreading both northwards and eastwards by gene flow. A different *TYRP1* allele, R114C, contributes to the characteristic brown color of *U. arctos*, but is not fixed across the range.

**HIGHLIGHTS:**

- The cinnamon morph of American black bears and brown bears have different missense mutations in *TYRP1* that account for their similar coloration
- *TYRP1* variants in American black bears and brown bears are loss-of-function alleles associated with impaired protein localization to melanosomes
- In American black bears, the variant causing the cinnamon morph arose 9,360 years ago in the western lineage where it provides an adaptive advantage, and has spread northwards and eastwards by migration
