## Supplemental Tables for "Genetic architecture and evolution of color variation in American black bears"

### Sheet: TableS1
Species	Sample ID	Long	Lat	Reflectance Red	Reflectance Green	Reflectance Blue	SRA Accesstion	Sex	PTCA (ng/mg)	TTCA (ng/mg)	Reference
U. arctos	GYE906	-111.15	45.18	U	U	U		F			This study
U. arctos	GYE922	-111.01	44.86	U	U	U		U			This study
U. arctos	GYE953	-110.78	44.96	U	U	U		U			This study
U. arctos	AK17500	-133.6	57.71	U	U	U		F			This study
U. arctos	AK17512	-134.36	57.39	U	U	U		M			This study
U. arctos	AK17578	-135.49	59.25	U	U	U		F			This study
U. arctos	RF01	28.82	61.28	U	U	U	SAMN02256315	F			Liu et al 2014
U. arctos	SJS01	19.8	66.61	U	U	U	SAMN02256314	F			Liu et al 2014
U. arctos	OFS01	15.23	61.17	U	U	U	SAMN02256313	F			Liu et al 2014
U. arctos	ALP1	10.51	46.78	U	U	U	SAMN07422272	F			Benazzo et al 2017
U. arctos	AKAdmiralty1			U	U	U	SAMN01057688	F			Cahill et al 2013
U. arctos	AKAdmiralty2			U	U	U	SAMN02256321	F			Miller et al 2012
U. arctos	AKAdmiralty3			U	U	U	SAMN02045560	F			Cahill et al 2013
U. arctos	AKBaranof1			U	U	U	SAMN01057689	M			Miller et al 2012
U. arctos	AKBaranof2			U	U	U	SAMN02256317	U			Liu et al 2014
U. arctos	AKChichagof1			U	U	U	SAMN02256316	U			Liu et al 2014
U. arctos	AKChichagof2			U	U	U	SAMN02256318	U			Liu et al 2014
U. arctos	AKChichagof3			U	U	U	SAMN02256319	U			Liu et al 2014
U. arctos	AKChichagof4			U	U	U	SAMN02256320	U			Liu et al 2014
U. arctos	AKChichagof5			U	U	U	SAMN03247209	F			Cahill et al 2015
U. arctos	AKDenali1			U	U	U	SAMN02045559	F			Cahill et al 2013
U. arctos	AKKenai			U	U	U	SAMN01057690	F			Miller et al 2012
U. arctos	APN2			U	U	U	SAMN07422262	M			Benazzo et al 2017
U. arctos	GRE2			U	U	U	SAMN07422268	M			Benazzo et al 2017
U. arctos	JPHc1			U	U	U	SAMD00282813	F			Endo et al 2021
U. arctos	JPHc2			U	U	U	SAMD00282814	M			Endo et al 2021
U. arctos	JPHe1			U	U	U	SAMD00282815	F			Endo et al 2021
U. arctos	JPHe2			U	U	U	SAMD00282816	M			Endo et al 2021
U. arctos	JPHs1			U	U	U	SAMD00282811	F			Endo et al 2021
U. arctos	JPHs2			U	U	U	SAMD00282812	M			Endo et al 2021
U. arctos	MTgnp			U	U	U	SAMN02256322	U			Liu et al 2014
U. maritimus	PB1			U	U	U	SAMN01057636	M			Miller et al 2012
U. maritimus	PB2			U	U	U	SAMN01057659	F			Miller et al 2012
U. americanus	AK17023	-133.35	57.46	147.641	125.808	96.585		M			This study
U. americanus	AK17047	-134.06	58.13	111.278	82.681	54.192		M			This study
U. americanus	AK17117	-136.07	59.49	128.871	100.383	68.976		F			This study
U. americanus	AZ12	-111.03	34.35	U	U	U		U			This study
U. americanus	ID10	-115.897	46.7618	U	U	U		M			This study
U. americanus	MI334	-88.949	46.673	57.414	29.791	11.902		M			This study
U. americanus	MI335	-88.918	46.5502	103.632	74.204	47.506		F			This study
U. americanus	MN_6083	-94.95	46.23	U	U	U		F			This study
U. americanus	MS3783	-91.11	32.81	U	U	U		U			This study
U. americanus	NC00417	-76.25	35.92	19.28	6.847	2.181		F			This study
U. americanus	NC056	-82.5106	35.623	6.958	2.827	2.043		F			This study
U. americanus	NVb83	-119.969	39.46	168.65	162.857	150.491		F			This study
U. americanus	NVb99	-119.94	39.252	30.653	15.18	6.637		F			This study
U. americanus	NVg5	-119.96	39.278	107.097	85.951	66.685		M			This study
U. americanus	WV17_01	-81.517	37.962	4.451	2.466	1.826		M	908	36.3	This study
U. americanus	HA1	-135.449	59.0767	U	U	U		M			This study
U. americanus	HA2	-136.222	59.578	U	U	U		F			This study
U. americanus	HA3	-135.071	58.309	U	U	U		M			This study
U. americanus	HA4	-134.769	58.4881	U	U	U		F			This study
U. americanus	HA5	-138.894	59.4433	U	U	U		M			This study
U. americanus	HA6	-139.538	59.5022	U	U	U		M			This study
U. americanus	HA7	-138.447	59.1886	U	U	U		F			This study
U. americanus	HA8	-135.347	59.4953	U	U	U		F			This study
U. americanus	HA9	-139.565	59.4658	U	U	U		M			This study
U. americanus	AK17001	-133.46	57.45	73.677	38.044	13.21		M			This study
U. americanus	AK17003	-135.24	58.71	105.95	68.16	33.694		M	376	14.2	This study
U. americanus	AK17005	-133.69	57.96	46.626	23.262	8.611		M			This study
U. americanus	AK17007	-134.55	58.25	148.045	131.075	109.745		M			This study
U. americanus	AK17009	-133.61	57.86	110.387	81.809	55.95		F			This study
U. americanus	AK17011	-133.61	57.89	74.064	42.662	19.948		M			This study
U. americanus	AK17013	-133.35	57.34	60.381	31.897	13.132		M			This study
U. americanus	AK17015	-135.36	59.18	95.128	66.523	41.866		M			This study
U. americanus	AK17017	-144.95	60.45	125.466	100.881	74.64		M			This study
U. americanus	AK17019	-135.39	59.21	102.506	72.707	46.723		M			This study
U. americanus	AK17021	U	U	62.184	35.1592	16.102		M			This study
U. americanus	AK17025	-133.62	57.89	146.299	126.053	100.164		M			This study
U. americanus	AK17027	-133.26	57.61	56.29	34.414	19.639		M	697	18.9	This study
U. americanus	AK17029	-133.29	57.6	72.158	42.152	19.629		M			This study
U. americanus	AK17031	-133.33	57.54	104.355	66.559	30.65		F			This study
U. americanus	AK17033	-133.63	57.918	118.347	84.854	49.326		F			This study
U. americanus	AK17035	-133.61	57.91	69.9	41.013	20.261		M			This study
U. americanus	AK17039	-133.35	57.28	145.206	119.978	86.329		M			This study
U. americanus	AK17041	-133.381	57.278	U	U	U		M	754	16.5	This study
U. americanus	AK17045	-132.98	56.81	124.285	92.352	58.602		M			This study
U. americanus	AK17051	-134.9	58.64	138.402	110.761	78.13		M			This study
U. americanus	AK17053	-134.9	58.65	119.802	89.934	58.974		M			This study
U. americanus	AK17057	-135.39	59.218	118.225	80.9	44.205		M			This study
U. americanus	AK17059	-135.37	59.213	116.777	79.022	42.596		M			This study
U. americanus	AK17063	U	U	23.444	7.812	1.633		M			This study
U. americanus	AK17065	-133.39	57.59	86.521	52.189	25.14		M			This study
U. americanus	AK17067	-133.37	57.596	90.445	59.107	32.393		M			This study
U. americanus	AK17069	-133.57	57.72	62.096	35.245	16.56		M	656	18.9	This study
U. americanus	AK17071	-134.32	58.27	123.281	92.505	58.449		M	262	13.6	This study
U. americanus	AK17079	-134.03	58.125	U	U	U		F			This study
U. americanus	AK17081	-134.24	56.36	106.784	73.541	42.785		M			This study
U. americanus	AK17083	-134.76	58.38	166.212	155.846	137.147		M			This study
U. americanus	AK17087	-149.57	60.99	111.174	80.616	53.059		M			This study
U. americanus	AK17089	-135.68	58.44	116.126	80.164	45.994		M			This study
U. americanus	AK17091	-133.43	57.58	U	U	U		M			This study
U. americanus	AK17093	-150.05	62.1	75.6	46.847	26.184		M			This study
U. americanus	AK17095	-133.72	56.82	U	U	U		F			This study
U. americanus	AK17097	-133.716	56.826	120.243	90.519	60.518		F			This study
U. americanus	AK17099	-134.23	56.87	129.744	98.024	63.748		M			This study
U. americanus	AK17101	-136.7	59.88	80.526	53.986	32.358		M			This study
U. americanus	AK17103	-136.29	59.37	88.192	61.127	38.115		M			This study
U. americanus	AK17107	-135.67	59.26	81.754	50.558	26.299		M			This study
U. americanus	AK17109	U	U	113.88	85.595	58.2		M			This study
U. americanus	AK17111	-133.69	56.64	136.284	110.675	81.41		M			This study
U. americanus	AK17113	-136.06	59.49	86.02	62.382	42.046		M			This study
U. americanus	AK17115	-135.45	58.65	94.446	67.103	44.199		M			This study
U. americanus	AK17119	-133.695	56.649	92.476	63.689	39.679		M			This study
U. americanus	AK17121	-135.18	59.25	122.764	88.541	53.861		M			This study
U. americanus	AK17123	-136.06	59.49	103.938	74.598	46.922		M			This study
U. americanus	AK17125	-133.68	56.64	121.947	88.882	49.914		M			This study
U. americanus	AK17127	-136.07	59.5	158.401	143.451	113.56		F			This study
U. americanus	AK17129	-136.32	59.28	150.247	138.183	121.263		F	236	18.1	This study
U. americanus	AK17131	-135.6	59.25	148.292	130.586	108.401		M			This study
U. americanus	AK17133	-139.01	59.44	50.793	28.784	14.46		M			This study
U. americanus	AK17135	-139.46	59.704	116.985	78.757	41.574		M			This study
U. americanus	AK17137	-138.97	59.47	59.859	25.868	5.398		M			This study
U. americanus	AK17139	-139.02	59.41	49.153	23.951	8.055		M			This study
U. americanus	AK17141	-139.108	59.41	U	U	U		M			This study
U. americanus	AK17143	-139.138	59.41	U	U	U		M			This study
U. americanus	AK18015	-135.028	58.7906	U	U	U		M			This study
U. americanus	AK18022	-135.089	58.3124	81.633	48.105	22.741		M			This study
U. americanus	AK18024	-135.657	58.4317	112.879	81.419	50.024		M			This study
U. americanus	AK18060	-134.93	58.692	122.517	97.358	71.736		M			This study
U. americanus	AK18064	-134.486	58.3661	70.667	34.301	9.642		M			This study
U. americanus	AK18087	-134.252	58.2577	U	U	U		F			This study
U. americanus	AK18102	-134.746	58.4586	126.755	105.248	81.46		M			This study
U. americanus	AK18110	-134.523	58.3847	70.475	41.047	19.843		F			This study
U. americanus	AK18137	-139.282	59.5169	U	U	U		M			This study
U. americanus	AK18139	-139.732	59.549	129.654	102.384	71.395		F			This study
U. americanus	AK18141	-139.587	59.4556	118.826	98.048	76.121		F			This study
U. americanus	AK18143	-139.609	59.9046	109.253	80.814	53.937		F			This study
U. americanus	AK18151	-135.842	59.3821	124.712	97.446	68.723		M			This study
U. americanus	AK18153	-135.946	59.3613	147.861	133.603	115.384		M			This study
U. americanus	AK18157	-135.959	59.4338	152.931	129.502	96.155		M			This study
U. americanus	AK18161	-136.235	59.4206	U	U	U		M			This study
U. americanus	AK18165	-136.09	59.5106	151.482	133.124	100.374		M			This study
U. americanus	AK18167	-135.843	59.3878	78.451	48.437	25.192		M			This study
U. americanus	AK18175	-136.612	59.2582	133.655	11.935	88.053		M			This study
U. americanus	AK18181	-135.56	59.2602	166.801	154.902	133.936		F			This study
U. americanus	CA3797	-119.55	37.72	95.381	58.095	24.656		U			This study
U. americanus	FL012	-81.82	29.16	43.667	21.801	7.879		U			This study
U. americanus	FL013	-81.83	29.18	44.251	24.329	11.393		U			This study
U. americanus	MI331	-88.884	46.578	73.422	40.707	15.187		M			This study
U. americanus	MI333	-88.823	46.698	73.537	39.717	14.422		M			This study
U. americanus	MI336	-88.948	46.599	48.924	24.181	8.567		M			This study
U. americanus	MI337	-88.929	46.601	104.634	70.251	37.366		M			This study
U. americanus	MI338	-88.949	46.673	88.658	54.845	26.686		M			This study
U. americanus	MI339	-88.895	46.602	91.876	59.96	32.681		F			This study
U. americanus	MI340	-88.792	46.673	U	U	U		M			This study
U. americanus	MI341	-88.863	46.498	125.455	96.072	63.576		M	383	40.8	This study
U. americanus	MI343	-88.8637	46.4981	61.713	34.812	15.847		F			This study
U. americanus	MI344	-88.864	46.4981	116.422	81.995	45.788		M			This study
U. americanus	NCc17_01	-75.97	36.38	16.1	6.814	2.618		F			This study
U. americanus	NCc17_02	-76.48	36.18	17.034	6.379	2.426		M			This study
U. americanus	NCc17_03	-76.58	35.69	U	U	U		M			This study
U. americanus	NCc17_05	-76.32	36.44	39.944	15.905	2.509		F			This study
U. americanus	NCc17_06	-75.95	36.34	5.084	2.653	1.876		M			This study
U. americanus	NCc17_08	-75.77	35.89	6.6	2.392	1.4		M			This study
U. americanus	NCc17_09	-76.75	36.41	7.067	2.324	1.384		M			This study
U. americanus	NCc17_10	-76.17	36.52	7.467	3.145	1.984		M			This study
U. americanus	NCc17_11	-76.184	36.525	15.77	5.921	2.197		F			This study
U. americanus	NCc17_12	-76.76	35.85	13.592	7.545	4.734		F			This study
U. americanus	NCmt089	-82.5106	35.623	14.208	4.597	1.574		F			This study
U. americanus	NCmt128	-82.5106	35.623	6.422	2.838	2.168		M			This study
U. americanus	NCmt_Dprn_117	-82.312	35.6056	6.416	2.419	1.349		F			This study
U. americanus	NV5325	U	U	U	U	U		U			This study
U. americanus	NVb100	-119.944	39.241	U	U	U		F			This study
U. americanus	NVb29	-119.858	39.24	164.623	155.194	135.466		F	79.6	18.1	This study
U. americanus	NVb2	-119.946	39.247	101.848	133.211	111.33		F			This study
U. americanus	NVb4	-119.839	39.36	166.48	160.427	145.665		M	76.4	18.1	This study
U. americanus	NVb57	-119.72	39.193	176.263	174.767	169.389		M			This study
U. americanus	NVb81	-119.87	39.5265	168.378	146.933	102.821		M			This study
U. americanus	NVb82	-119.807	39	172.102	168.935	158.896		M			This study
U. americanus	NVb86	-119.96	39.247	157.224	146.358	129.904		M			This study
U. americanus	NVb95	-119.94	39.24	U	U	U		M			This study
U. americanus	NVb97	-119.96	39.25	44.46	25.572	13.66		M			This study
U. americanus	NVb98	-120	39.226	111.871	79.531	48.568		F			This study
U. americanus	NVb99	-119.93	39.26	U	U	U		F	656	27.2	This study
U. americanus	NVg26	-119.81	38.916	U	U	U		F			This study
U. americanus	NVg38	-118.69	38.51	U	U	U		M			This study
U. americanus	NVg10	-119.85	39	168.603	166.091	156.673		F			This study
U. americanus	NVg12	-119.952	38.99	142.817	121.381	90.341		M			This study
U. americanus	NVg13	U	U	171.39	164.374	148.819		U			This study
U. americanus	NVg15	-119.83	39.509	U	U	U		F			This study
U. americanus	NVg1	-119.96	39.244	137.733	119.665	97.858		F			This study
U. americanus	NVg22	-119.802	39.429	55.573	32.959	17.31		M			This study
U. americanus	NVg24	-119.843	39.513	U	U	U		F			This study
U. americanus	NVg25	U	U	121.94	102.079	79.079		U			This study
U. americanus	NVg2	-119.94	39.253	174.21	173.426	167.013		M			This study
U. americanus	NVg36	-119.85	39.41	173.869	169.52	154.145		F			This study
U. americanus	NVg37	-119.752	38.946	U	U	U		M			This study
U. americanus	NVg3	-119.87	39.38	134.513	113.608	88.285		M			This study
U. americanus	NVg40	-120	39.68	152.595	135.706	109.299		F			This study
U. americanus	NVg48	-119.93	39.09	174.242	169.077	154.086		F			This study
U. americanus	NVg6	-119.816	39.482	167.744	162.367	150.748		F			This study
U. americanus	NVg8	-119.77	39.29	166.062	150.474	116.235		F			This study
U. americanus	NVg9	-119.71	39.172	148.006	132.76	112.329		M			This study
U. americanus	NVp59	-119.875	39.1072	147.36	128.54	101.931		M			This study
U. americanus	NVs710	U	U	U	U	U		U			This study
U. americanus	NVunk1	U	U	U	U	U		U			This study
U. americanus	NVw26	-119.829	38.96	165.792	153.246	125.165		F			This study
U. americanus	NVy36	-119.829	38.96	175.65	172.836	163.95		F			This study
U. americanus	NVy86	-119.7	39.192	166.016	152.041	119.534		F			This study
U. americanus	VAR3_1	-82.954	36.78	13.603	4.3	1.445		M			This study
U. americanus	VAR3_2	-82.77	36.91	5.362	3.623	3.03		M			This study
U. americanus	VAR4_1	-78.7605	38.0614	4.612	1.655	1.314		M			This study
U. americanus	VAR4_4	-78.433	38.533	14.267	4.297	1.307		M			This study
U. americanus	VAR4_5	-79.9876	37.7915	37.69	15.495	3.551		M			This study
U. americanus	VAR4_7	-78.4335	38.533	2.944	1.036	0.595		M			This study
U. americanus	VAR4_8	-78.433	38.5335	5.836	2.275	1.121		M			This study
U. americanus	VAR4_9	-78.4	38.483	1.869	1.033	1.228		M			This study
U. americanus	WV17_02	-81.22	37.79	U	U	U		M	613	27.2	This study
U. americanus	WV17_03	-81.489	37.861	7.164	2.855	1.852		M			This study
U. americanus	WV17_05	-81.044	37.925	2.976	1.653	1.488		F			This study
U. americanus	WV17_09	-80.967	37.957	U	U	U		F			This study
U. americanus	WV17_10	-80.982	37.963	4.309	1.905	1.335		M	1006	36.3	This study
U. americanus	WV17_11	-80.993	37.949	U	U	U		M			This study
U. americanus	WV17_12	-81.015	37.929	3.739	2.309	1.763		M			This study
U. americanus	WV17_13	-81.039	37.939	1.959	1.11	1.054		F			This study
U. americanus	WV17_14	-80.965	37.949	21.369	7.924	2.198		M			This study
U. americanus	WV17_15	-80.966	37.982	32.806	15.962	6.189		F			This study
U. americanus	WV17_17	-80.7177	38.1683	3.295	1.624	1.22		M			This study
U. americanus	WV17_18	-80.9214	38.1538	7.728	2.828	1.829		M			This study
U. americanus	WV17_27	-80.6329	38.6634	4.521	1.984	1.542		F			This study
U. americanus	WV17_28	-80.835	38.3605	U	U	U		M			This study
U. americanus	WV17_29	-80.6855	38.6896	11.713	3.671	0.831		M			This study

### Sheet: TableS2
Scaffold	Start Position	Stop Position	Length (kb)	Annotations1
1	119762060	119763085	1.025	Unknown- Low Quality Hits
2	60078451	60078451	0	ETV1
2	91853192	91853192	0	SUGCT
3	4195743	4195743	0	TNRC18
3	78059275	78059296	0.021	Repeat Region
5	46960110	46987421	27.311	Repeat Region
9	22956247	22956247	0	Repeat Region
12	60018962	60018962	0	Repeat Region
13	106636286	107076717	440.431	GYPC, TEX51
14	36554058	36554058	0	PTPRK
15	32465463	32465463	0	SLC8A1
21	41777204	41924404	147.2	TMEM67, RBM12B, CIBAR1
23	12150560	12150560	0	FTO
23	40771401	40771401	0	Unknown- Low Quality Hits
24	5141797	5141797	0	Repeat Region
24	6583087	6648930	65.843	Repeat Region
24	6712136	6724152	12.016	TYRP1
24	8009028	8009028	0	NFIB
24	13641471	13747127	105.656	FOCAD
32	33429239	33438883	9.644	Repeat Region
36	69032668	69754742	722.074	TM9SF2, CLYBL, ZIC5, ZIC2, PCCA
36	75242202	75242202	0	Repeat Region
37	29032465	29040171	7.706	ABCC2
1- Annotations were determined from BLAST search of bear sequence to human hg38 within the UCSC Genome Browser.

### Sheet: TableS3
		Ursus americanus			Ursus arctos			Ursus maritimus
Gene	Exon Number	Scaffold	Start	Stop	Scaffold	Start	Stop	Scaffold	Start	Stop
ASIP	1	HiC_scaffold_33	24811110	24810927	HiC_scaffold_15	23706306	23706122	HiC_scaffold_23	24115178	24115362
ASIP	2	HiC_scaffold_33	24761704	24761546	HiC_scaffold_15	23658883	23658724	HiC_scaffold_23	24178211	24178370
ASIP	3	HiC_scaffold_33	24760337	24760275	HiC_scaffold_15	23657516	23657455	HiC_scaffold_23	24179578	24179639
ASIP	4	HiC_scaffold_33	24755675	24755499	HiC_scaffold_15	23653952	23653776	Not Identified
ASIP	Whole gene	HiC_scaffold_33	24826308	24755461	HiC_scaffold_15	23720578	23653738
CBD103	1	HiC_scaffold_35	19048263	19048206	HiC_scaffold_26	18956990	18956933	HiC_scaffold_28	18967206	18967149
CBD103	2	HiC_scaffold_35	19047258	19047113	HiC_scaffold_26	18955974	18955829	HiC_scaffold_28	18966200	18966055
CBD103	Whole gene	HiC_scaffold_35	19048373	19047015	HiC_scaffold_26	18957100	18955731	HiC_scaffold_28	18967316	18965958
EDNRB	1	HiC_scaffold_36	51526097	51525606	HiC_scaffold_36	50211269	50210778	HiC_scaffold_11	28674687	28675178
EDNRB	2	HiC_scaffold_36	51509898	51509786	HiC_scaffold_36	50196195	50196083	HiC_scaffold_11	28689819	28689931
EDNRB	3	HiC_scaffold_36	51509651	51509447	HiC_scaffold_36	50195949	50195745	HiC_scaffold_11	28690066	28690270
EDNRB	4	HiC_scaffold_36	51508072	51507923	HiC_scaffold_36	50194389	50194240	HiC_scaffold_11	28691645	28691794
EDNRB	5	HiC_scaffold_36	51507518	51507385	HiC_scaffold_36	50193835	50193702	HiC_scaffold_11	28692199	28692332
EDNRB	6	HiC_scaffold_36	51506861	51506753	HiC_scaffold_36	50193173	50193065	HiC_scaffold_11	28692859	28692967
EDNRB	7	HiC_scaffold_36	51505281	51505147	HiC_scaffold_36	50191593	50191459	HiC_scaffold_11	28694440	28694574
EDNRB	Whole gene	HiC_scaffold_36	51527206	51502727	HiC_scaffold_36	50212379	50189041	HiC_scaffold_11	28673577	28696991
KIT	1	HiC_scaffold_32	40739901	40739550	HiC_scaffold_8	39853746	39853395	HiC_scaffold_9	41384624	41384975
KIT	2	HiC_scaffold_32	40736994	40736713	HiC_scaffold_8	39850840	39850559	HiC_scaffold_9	41387530	41387811
KIT	3	HiC_scaffold_32	40735623	40735487	HiC_scaffold_8	39849469	39849333	HiC_scaffold_9	41388901	41389037
KIT	4	HiC_scaffold_32	40731080	40730909	HiC_scaffold_8	39844925	39844754	HiC_scaffold_9	41393446	41393617
KIT	5	HiC_scaffold_32	40726905	40726716	HiC_scaffold_8	39840753	39840564	HiC_scaffold_9	41397621	41397810
KIT	6	HiC_scaffold_32	40722744	40722629	HiC_scaffold_8	39837965	39837850	HiC_scaffold_9	41400399	41400514
KIT	7	HiC_scaffold_32	40707015	40706901	HiC_scaffold_8	39824484	39824370	HiC_scaffold_9	41414038	41414152
KIT	8	HiC_scaffold_32	40705251	40705058	HiC_scaffold_8	39822720	39822527	HiC_scaffold_9	41415802	41415995
KIT	9	HiC_scaffold_32	40703900	40703794	HiC_scaffold_8	39821370	39821264	HiC_scaffold_9	41417152	41417258
KIT	10	HiC_scaffold_32	40703699	40703573	HiC_scaffold_8	39821169	39821043	HiC_scaffold_9	41417353	41417479
KIT	11	HiC_scaffold_32	40703286	40703182	HiC_scaffold_8	39820756	39820652	HiC_scaffold_9	41417766	41417870
KIT	12	HiC_scaffold_32	40703095	40702985	HiC_scaffold_8	39820565	39820455	HiC_scaffold_9	41417957	41418067
KIT	13	HiC_scaffold_32	40701769	40701619	HiC_scaffold_8	39819246	39819096	HiC_scaffold_9	41419277	41419427
KIT	14	HiC_scaffold_32	40699727	40699636	HiC_scaffold_8	39817205	39817114	HiC_scaffold_9	41421317	41421408
KIT	15	HiC_scaffold_32	40699151	40699024	HiC_scaffold_8	39816629	39816502	HiC_scaffold_9	41421893	41422020
KIT	16	HiC_scaffold_32	40697951	40697829	HiC_scaffold_8	39815428	39815306	HiC_scaffold_9	41423094	41423216
KIT	17	HiC_scaffold_32	40694140	40694029	HiC_scaffold_8	39811615	39811504	HiC_scaffold_9	41426908	41427019
KIT	18	HiC_scaffold_32	40693914	40693815	HiC_scaffold_8	39811389	39811290	HiC_scaffold_9	41427134	41427233
KIT	19	HiC_scaffold_32	40693449	40693344	HiC_scaffold_8	39810924	39810819	HiC_scaffold_9	41427599	41427704
KIT	20	HiC_scaffold_11999	235	363	HiC_scaffold_8	39809672	39809544	HiC_scaffold_9	41428839	41428964
KIT	Whole gene	Multiple scaffolds			HiC_scaffold_8	39888582	39808688	HiC_scaffold_9	41350920	41429813
KITLG	1	HiC_scaffold_18	31113866	31113880	HiC_scaffold_24	29788782	29788796	Not Identified
KITLG	2	HiC_scaffold_18	31148468	31148581	HiC_scaffold_24	29821643	29821756	HiC_scaffold_22	26827392	26827279
KITLG	3	HiC_scaffold_18	31160094	31160156	HiC_scaffold_24	29833268	29833330	HiC_scaffold_22	26815771	26815709
KITLG	4	HiC_scaffold_18	31174832	31175002	HiC_scaffold_24	29847173	29847343	HiC_scaffold_22	26802020	26801850
KITLG	5	HiC_scaffold_18	31177344	31177503	HiC_scaffold_24	29849684	29849843	HiC_scaffold_22	26799509	26799350
KITLG	6	HiC_scaffold_18	31178234	31178317	HiC_scaffold_24	29850563	29850646	HiC_scaffold_22	26798632	26798549
KITLG	7	HiC_scaffold_18	31187453	31187562	HiC_scaffold_24	29859796	29859905	HiC_scaffold_22	26789435	26789326
KITLG	8	HiC_scaffold_18	31188933	31189000	HiC_scaffold_24	29860588	29860655	HiC_scaffold_22	26788642	26788575
KITLG	9	HiC_scaffold_18	31190011	31190050	HiC_scaffold_24	29861666	29861705	HiC_scaffold_22	26787564	26787525
KITLG	Whole gene	HiC_scaffold_18	31113664	31197512	HiC_scaffold_24	29788580	29869179
MC1R	1†	HiC_scaffold_23	148044	147094	HiC_scaffold_13	150563	149613	HiC_scaffold_20	56975769	56976062
MC1R	2†							HiC_scaffold_20	56976124	56976726
MC1R	Whole gene	HiC_scaffold_23	148044	147094	HiC_scaffold_13	150563	149613	HiC_scaffold_20	56975769	56976726
MLPH	1	HiC_scaffold_13	3947707	3947598	HiC_scaffold_2	103170465	103170574	HiC_scaffold_2	3711266	3711157
MLPH	2	HiC_scaffold_13	3922242	3922021	HiC_scaffold_2	103184865	103185086	HiC_scaffold_2	3696934	3696713
MLPH	3	HiC_scaffold_13	3921879	3921767	HiC_scaffold_2	103185228	103185340	HiC_scaffold_2	3696571	3696459
MLPH	4	HiC_scaffold_13	3920593	3920555	HiC_scaffold_2	103186514	103186552	HiC_scaffold_2	3695285	3695247
MLPH	5	HiC_scaffold_13	3918202	3918099	HiC_scaffold_2	103188407	103188510	HiC_scaffold_2	3693239	3693136
MLPH	6	HiC_scaffold_13	3916928	3916812	HiC_scaffold_2	103189680	103189796	HiC_scaffold_2	3691966	3691850
MLPH	7	HiC_scaffold_13	3915685	3915469	HiC_scaffold_2	103190923	103191139	HiC_scaffold_2	3690723	3690507
MLPH	8	HiC_scaffold_13	3913216	3913077	HiC_scaffold_2	103193392	103193531	HiC_scaffold_2	3688279	3688140
MLPH	9	HiC_scaffold_13	3909363	3909178	HiC_scaffold_2	103197245	103197430	HiC_scaffold_2	3684459	3684274
MLPH	10	HiC_scaffold_13	3908914	3908759	HiC_scaffold_2	103197694	103197849	HiC_scaffold_2	3684017	3683862
MLPH	11	HiC_scaffold_13	3907295	3907203	HiC_scaffold_2	103199313	103199405	HiC_scaffold_2	3682398	3682306
MLPH	12	HiC_scaffold_13	3906595	3906524	HiC_scaffold_2	103200014	103200085	HiC_scaffold_2	3681675	3681604
MLPH	13	HiC_scaffold_13	3904956	3904899	HiC_scaffold_2	103201652	103201709	HiC_scaffold_2	3680037	3679980
MLPH	14	HiC_scaffold_13	3902839	3902739	HiC_scaffold_2	103203771	103203871	HiC_scaffold_2	3677920	3677820
MLPH	15	HiC_scaffold_13	3901287	3901261	HiC_scaffold_2	103205269	103205295	HiC_scaffold_2	3676368	3676342
MLPH	Whole gene	HiC_scaffold_13	3955555	3900931	HiC_scaffold_2	103163179	103205625	HiC_scaffold_2	3718446	3676012
OCA2	1	HiC_scaffold_6	26415343	26415096	HiC_scaffold_20	13331106	13331353	HiC_scaffold_29	13293000	13293247
OCA2	2	HiC_scaffold_6	26343216	26343118	HiC_scaffold_20	13404646	13404744	HiC_scaffold_29	13364845	13364943
OCA2	3	HiC_scaffold_6	26339553	26339365	HiC_scaffold_20	13407592	13407780	HiC_scaffold_29	13367791	13367979
OCA2	4	HiC_scaffold_6	26334539	26334482	HiC_scaffold_20	13412578	13412635	HiC_scaffold_29	13372781	13372838
OCA2	5	HiC_scaffold_6	26332703	26332631	HiC_scaffold_20	13414414	13414486	HiC_scaffold_29	13374617	13374689
OCA2	6	HiC_scaffold_6	26323467	26323307	HiC_scaffold_20	13423817	13423977	HiC_scaffold_29	13383847	13384007
OCA2	7	HiC_scaffold_6	26321500	26321418	HiC_scaffold_20	13425784	13425866	HiC_scaffold_29	13385814	13385896
OCA2	8*	HiC_scaffold_6	26318515	26318362	HiC_scaffold_20	13428600	13428753	HiC_scaffold_29	13388438	13388591
OCA2	9	HiC_scaffold_6	26297909	26297838	HiC_scaffold_20	13466568	13466639	HiC_scaffold_29	13425944	13426015
OCA2	10	HiC_scaffold_6	26296418	26296353	HiC_scaffold_20	13468054	13468119	HiC_scaffold_29	13427430	13427495
OCA2	11	HiC_scaffold_10498	7567	7511	HiC_scaffold_20	13477919	13477975	HiC_scaffold_29	13437285	13437341
OCA2	12	HiC_scaffold_10498	6432	6308	HiC_scaffold_20	13479054	13479178	HiC_scaffold_29	13438420	13438544
OCA2	13	HiC_scaffold_10498	3303	3165	HiC_scaffold_20	13482190	13482328	HiC_scaffold_29	13441537	13441675
OCA2	14	HiC_scaffold_6	26293422	26293290	HiC_scaffold_20	13486819	13486951	HiC_scaffold_29	13446146	13446278
OCA2	15	HiC_scaffold_6	26282217	26282070	HiC_scaffold_20	13496966	13497113	HiC_scaffold_29	13456229	13456376
OCA2	16	HiC_scaffold_6	26280006	26279949	HiC_scaffold_20	13499174	13499231	HiC_scaffold_29	13458437	13458494
OCA2	17	HiC_scaffold_6	26277166	26277058	HiC_scaffold_20	13501876	13501984	HiC_scaffold_29	13461141	13461249
OCA2	18	HiC_scaffold_6	26214805	26214678	HiC_scaffold_20	13545722	13545849	HiC_scaffold_29	13511277	13511404
OCA2	19	HiC_scaffold_6	26161093	26161034	HiC_scaffold_20	13594469	13594528	HiC_scaffold_29	13562391	13562450
OCA2	20	HiC_scaffold_6	26159479	26159375	HiC_scaffold_20	13595133	13595237	HiC_scaffold_29	13563056	13563160
OCA2	21	HiC_scaffold_6	26149286	26149193	HiC_scaffold_20	13605651	13605744	HiC_scaffold_29	13573448	13573541
OCA2	22	HiC_scaffold_6	26137034	26136941	HiC_scaffold_20	13617225	13617318	HiC_scaffold_29	13584837	13584930
OCA2	23	HiC_scaffold_6	26006234	26006150	HiC_scaffold_20	13738566	13738650	HiC_scaffold_29	13704664	13704748
OCA2	Whole gene	Multiple scaffolds			HiC_scaffold_20	13304842	13739241	HiC_scaffold_29	13266610	13705339
PMEL	1	HiC_scaffold_18	57831609	57831684	HiC_scaffold_24	55998800	55998875	HiC_scaffold_22	591191	591116
PMEL	2	HiC_scaffold_18	57833717	57833827	HiC_scaffold_24	56000907	56001017	HiC_scaffold_22	589085	588975
PMEL	3	HiC_scaffold_18	57833976	57834122	HiC_scaffold_24	56001166	56001312	HiC_scaffold_22	588826	588680
PMEL	4	HiC_scaffold_18	57834816	57834950	HiC_scaffold_24	56002005	56002139	HiC_scaffold_22	587987	587853
PMEL	5	HiC_scaffold_18	57835309	57835470	HiC_scaffold_24	56002498	56002659	HiC_scaffold_22	587494	587333
PMEL	6	HiC_scaffold_18	57835735	57836439	HiC_scaffold_24	56002924	56003628	HiC_scaffold_22	587068	586364
PMEL	7	HiC_scaffold_18	57837182	57837298	HiC_scaffold_24	56004370	56004486	HiC_scaffold_22	585622	585506
PMEL	8	HiC_scaffold_18	57837531	57837615	HiC_scaffold_24	56004719	56004803	HiC_scaffold_22	585273	585189
PMEL	9	HiC_scaffold_18	57837726	57837931	HiC_scaffold_24	56004914	56005119	HiC_scaffold_22	585078	584873
PMEL	10	HiC_scaffold_18	57838035	57838122	HiC_scaffold_24	56005223	56005310	HiC_scaffold_22	584769	584682
PMEL	11	HiC_scaffold_18	57838727	57838871	HiC_scaffold_24	56005915	56006059	HiC_scaffold_22	584077	583933
PMEL	Whole gene	HiC_scaffold_18	57803211	57838980	HiC_scaffold_24	55971139	56006168	HiC_scaffold_22	618865	583824
SLC24A5	1	HiC_scaffold_7	13408478	13408665	HiC_scaffold_1204	5578	5391	Hi_scaffold_36	13198340	13198153
SLC24A5	2	HiC_scaffold_7	13409371	13409550	HiC_scaffold_1204	4685	4506	Hi_scaffold_36	13197447	13197268
SLC24A5	3	HiC_scaffold_7	13425029	13425112	HiC_scaffold_29	13628958	13629041	Hi_scaffold_36	13182700	13182617
SLC24A5	4	HiC_scaffold_7	13425206	13425309	HiC_scaffold_29	13629135	13629238	Hi_scaffold_36	13182523	13182420
SLC24A5	5	HiC_scaffold_7	13425647	13425747	HiC_scaffold_29	13629576	13629676	Hi_scaffold_36	13182082	13181982
SLC24A5	6	HiC_scaffold_7	13427446	13427729	HiC_scaffold_29	13631380	13631663	Hi_scaffold_36	13180283	13180000
SLC24A5	7	HiC_scaffold_7	13429775	13429981	HiC_scaffold_29	13633709	13633915	Hi_scaffold_36	13177954	13177748
SLC24A5	8	HiC_scaffold_7	13431902	13432003	HiC_scaffold_29	13635834	13635935	Hi_scaffold_36	13175830	13175729
SLC24A5	9	HiC_scaffold_7	13432500	13432822	HiC_scaffold_29	13636433	13636755	Hi_scaffold_36	13175230	13174908
SLC24A5	Whole gene	HiC_scaffold_7	13408415	13432932	Multiple scaffolds			Hi_scaffold_36	13198403	13174798
SLC45A2	1	HiC_scaffold_12	37869194	37869578	HiC_scaffold_10	25871729	25871345	HiC_scaffold_16	25914247	25913863
SLC45A2	2	HiC_scaffold_12	37871423	37871599	HiC_scaffold_10	25869499	25869323	HiC_scaffold_16	25912018	25911842
SLC45A2	3	HiC_scaffold_12	37885900	37886225	HiC_scaffold_10	25855150	25854825	HiC_scaffold_16	25897679	25897354
SLC45A2	4	HiC_scaffold_12	37891029	37891172	HiC_scaffold_10	25849793	25849650	HiC_scaffold_16	25892524	25892381
SLC45A2	5	HiC_scaffold_12	37892003	37892126	HiC_scaffold_10	25848973	25848850	HiC_scaffold_16	25891702	25891579
SLC45A2	6	HiC_scaffold_12	37896770	37896981	HiC_scaffold_10	25844204	25843993	HiC_scaffold_16	25886941	25886730
SLC45A2	7	HiC_scaffold_12	37899308	37899529	HiC_scaffold_10	25841668	25841447	HiC_scaffold_16	25884405	25884184
SLC45A2	Whole gene	HiC_scaffold_12	37867696	37900344	HiC_scaffold_10	25873231	25840632	HiC_scaffold_16	25915745	25883368
TYR	1	HiC_scaffold_5	22257267	22258085	HiC_scaffold_32	21533496	21534314	HiC_scaffold_17	40247911	40247093
TYR	2	HiC_scaffold_5	22266815	22267031	HiC_scaffold_32	21543039	21543255	HiC_scaffold_17	40238408	40238192
TYR	3	HiC_scaffold_5	22297905	22298052	HiC_scaffold_32	21574319	21574466	HiC_scaffold_17	40207291	40207144
TYR	4	HiC_scaffold_5	22342575	22342755	HiC_scaffold_32	21629576	21629756	HiC_scaffold_17	40152448	40152268
TYR	5	HiC_scaffold_5	22351396	22351625	HiC_scaffold_32	21638380	21638609	HiC_scaffold_17	40143646	40143417
TYR	Whole gene	HiC_scaffold_5	22257241	22351652	HiC_scaffold_32	21533470	21638636	HiC_scaffold_17	40247937	40143390
TYRP1	1	HiC_scaffold_24	6725670	6725286	HiC_scaffold_23	52839676	52839292	HiC_scaffold_18	53105171	53104787
TYRP1	2	HiC_scaffold_24	6724223	6723901	HiC_scaffold_23	52838229	52837907	HiC_scaffold_18	53103724	53103402
TYRP1	3	HiC_scaffold_24	6721300	6721096	HiC_scaffold_23	52835312	52835108	HiC_scaffold_18	53100810	53100606
TYRP1	4	HiC_scaffold_24	6716548	6716381	HiC_scaffold_23	52830576	52830409	HiC_scaffold_18	53096067	53095900
TYRP1	5	HiC_scaffold_24	6714262	6714083	HiC_scaffold_23	52828288	52828109	HiC_scaffold_18	53093779	53093600
TYRP1	6	HiC_scaffold_24	6709473	6709327	HiC_scaffold_23	52823504	52823358	HiC_scaffold_18	53089002	53088856
TYRP1	7	HiC_scaffold_24	6708497	6708292	HiC_scaffold_23	52822514	52822311	HiC_scaffold_18	53088012	53087809
TYRP1	Whole gene	HiC_scaffold_24	6726264	6707105	HiC_scaffold_23	52840270	52821126	HiC_scaffold_18	53105765	53086624
TYRP2	1	HiC_scaffold_36	64949147	64948757	HiC_scaffold_36	63393911	63393521	HiC_scaffold_11	15492660	15493050
TYRP2	2	HiC_scaffold_36	64940002	64939703	HiC_scaffold_36	63384803	63384504	HiC_scaffold_11	15501734	15502033
TYRP2	3	HiC_scaffold_36	64937450	64937350	HiC_scaffold_36	63382220	63382120	HiC_scaffold_11	15504369	15504469
TYRP2	4	HiC_scaffold_36	64937216	64937050	HiC_scaffold_36	63381986	63381820	HiC_scaffold_11	15504603	15504769
TYRP2	5	HiC_scaffold_36	64935709	64935530	HiC_scaffold_36	63380481	63380302	HiC_scaffold_11	15506108	15506287
TYRP2	6	HiC_scaffold_36	64933426	64933291	HiC_scaffold_36	63378280	63378145	HiC_scaffold_11	15508303	15508438
TYRP2	7	HiC_scaffold_36	64921603	64921402	HiC_scaffold_36	63365910	63365709	HiC_scaffold_11	15520703	15520904
TYRP2	8	HiC_scaffold_36	64917966	64917794	HiC_scaffold_36	63362273	63362101	HiC_scaffold_11	15524353	15524525
TYRP2	Whole gene	HiC_scaffold_36	64949147	64917769	HiC_scaffold_36	63393911	63362076	HiC_scaffold_11	15492660	15524550
*- OCA2 exon 8 in U. americanus contains 98bp of Ns in reference genome sequence. Exon was inferred based upon length of domestic dog exon.
†- MC1R appeared as two exons in U. maritimus as compared to a single exon in the other species.

### Sheet: TableS4-withinUamer
Gene	Substitution	PROVEAN		PolyPhen2		SIFT
		Score	Prediction	Score	Prediction	Score	Prediction
ASIP	R34K	-0.431	Neutral	0	Benign	0.19	Tolerated
EDNRB	I46L	-0.061	Neutral	0.017	Benign	0.2	Tolerated
KIT	S199P	-1.015	Neutral	0.002	Benign	1	Tolerated
KIT	R277C	-2.342	Neutral	0.98	Probably Damaging	0.93	Not Tolerated
KIT	R359K	-0.494	Neutral	0	Benign	0.71	Tolerated
KITLG	E138D	-2.08	Neutral	0.959	Probably Damaging	1	Not Tolerated
MC1R	T95M	-4.747	Deleterious	0.602	Possibly Damaging	0.99	Not Tolerated
MC1R	W254X*	-	-	-	-	-	-
OCA2	S86P	-1.229	Neutral	0.001	Benign	0.17	Tolerated
OCA2	F91L	-0.026	Neutral	0.001	Benign	1	Tolerated
OCA2	M120V	-0.633	Neutral	0.001	Benign	0.24	Tolerated
OCA2	R183Q	-0.858	Neutral	0.012	Benign	0.83	Tolerated
OCA2	Q207E	-0.565	Neutral	0.005	Benign	0	Not Tolerated
OCA2	A336S	-0.278	Neutral	0.471	Possibly Damaging	0.11	Tolerated
OCA2	I679V	-0.236	Neutral	0	Benign	0.67	Tolerated
OCA2	V799I	-0.651	Neutral	1	Probably Damaging	0.19	Tolerated
OCA2	E815G	-4.045	Deleterious	0.996	Probably Damaging	0.01	Not Tolerated
SLC24A5	L19I	-0.01	Neutral	0.201	Benign	0.12	Tolerated
SLC24A5	V183L	-2.026	Neutral	0.031	Benign	0.88	Tolerated
SLC24A5	V370L	-2.522	Deleterious	0.095	Benign	0.94	Tolerated
SLC24A5	V470A	-1.811	Neutral	0.001	Benign	0.94	Tolerated
SLC45A2	G9S	0.252	Neutral	0.046	Benign	0.57	Tolerated
SLC45A2	H11Y	-1.6	Neutral	0.56	Possibly Damaging	0	Not Tolerated
SLC45A2	D124E	-0.574	Neutral	0.284	Benign	0.96	Tolerated
SLC45A2	K137E	-0.678	Neutral	0.069	Benign	0.38	Tolerated
SLC45A2	R451C	-2.108	Neutral	0.987	Probably Damaging	0.03	Not Tolerated
SLC45A2	S467G	-0.873	Neutral	0.001	Benign		Tolerated
TYR	N99D	-1.827	Neutral	0.006	Benign	0.16	Tolerated
TYR	K133T	-2.757	Deleterious	0.995	Probably Damaging	0.07	Tolerated
TYR	L135F	-2.344	Neutral	0.024	Benign	0.27	Tolerated
TYR	P147S	-3.921	Deleterious	0	Benign	0.18	Tolerated
TYR	T153I	-3.9796	Deleterious	0.001	Benign	0.09	Tolerated
TYR	R278H	-1.003	Neutral	0.982	Probably Damaging	0.12	Tolerated
TYR	K519E	0.066	Neutral	0.517	Possibly Damaging	0.65	Tolerated
TYRP1	G23R	1.556	Neutral	0.001	Benign	0.58	Tolerated
TYRP1	R37T	-1.487	Neutral	0.005	Benign	0.34	Tolerated
TYRP1	N38S	1.609	Neutral	0	Benign	1	Tolerated
TYRP1	A120T	-0.698	Neutral	0	Benign	0.14	Tolerated
TYRP1	R153C	-3.715	Deleterious	0.981	Probably Damaging	0.09	Tolerated
TYRP1	E307K	-0.952	Neutral	0.84	Possibly Damaging	0.83	Tolerated
TYRP1	P346del*	-	-	-	-	-	-
TYRP2	M1T	-0.061	Neutral	0.041	Benign	0	Not Tolerated
TYRP2	I18V	-0.001	Neutral	0.049	Benign	0.04	Not Tolerated
TYRP2	I83V	0.625	Neutral	0	Benign	1	Tolerated
TYRP2	R87H	-1.05	Neutral	0.284	Benign	0.23	Tolerated
TYRP2	E171A	-2.565	Deleterious	0.123	Benign	0.25	Tolerated
*- Analyses of neither nonsense nor frameshift mutations are not supported by Provean, PolyPhen2, and SIFT.

### Sheet: TableS5-UamerUarct
Gene	Substitution	Direction	PROVEAN		PolyPhen2		SIFT
			Score	Prediction	Score	Prediction	Score	Prediction
KIT	S220L	L in U. americanus	-0.628	Neutral	0	Benign	1	Tolerated
KITLG	N213S	S in U. arctos	1.416	Neutral	0.001	Benign	1	Tolerated
MC1R	V313A	A in U. arctos	1.774	Neutral	0.001	Benign	0.98	Not Tolerated
MLPH	A230T	T in U. arctos	-1.299	Neutral	0.973	Probably Damaging	0.21	Not Tolerated
MLPH	R247H	H in U. americanus	-0.553	Neutral	0.316	Benign	0.21	Not Tolerated
MLPH	T299A	A in U. arctos	-0.052	Neutral	0	Benign	0.21	Tolerated
MLPH	T304A	A in U. arctos	0.965	Neutral	0	Benign	0.21	Tolerated
MLPH	T444A	A in U. arctos	-3.662	Deleterious	0.017	Benign	0.21	Not Tolerated
SLC45A2	G277S	S in U. arctos	-1.121	Neutral	0.23	Benign	0	Not Tolerated
SLC45A2	G467S	S in U. arctos	0.873	Neutral	0.003	Benign	0.8	Tolerated
TYR	R278H	H in U. arctos	-1.003	Neutral	0.982	Probably Damaging	0.91	Tolerated
TYRP1	G10E	E in U. arctos	-1.327	Neutral	0.101	Benign	0.02	Not Tolerated
TYRP1	R114C	C in U. arctos	-4.983	Deleterious	0.006	Benign	0	Not Tolerated
TYRP1	A120T	T in U. arctos	-0.698	Neutral	0	Benign	0.14	Tolerated
TYRP1	E307K	K in U. arctos	-0.952	Neutral	0.84	Possibly Damaging	0.83	Tolerated
TYRP1	T516A	A in U. arctos	-0.617	Neutral	0.002	Benign	1	Tolerated
TYRP2	M1T	T in U. arctos	-0.061	Neutral	0.041	Benign	0	Not Tolerated
TYRP2	I83V	V in U. arctos	0.625	Neutral	0	Benign	1	Tolerated
TYRP2	V446A	A in U. arctos and U. americanus	0.144	Neutral	0.001	Benign	0.84	Tolerated

### Sheet: TableS6-UarctUmar
Gene	Substitution	Direction	PROVEAN		PolyPhen2		SIFT
			Score	Prediction	Score	Prediction	Score	Prediction
EDNRB	R253H	H in U. maritimus	-0.321	Neutral	0.001	Benign	0.88	Tolerated
KIT	S220L	L in U. maritimus	-0.628	Neutral	0	Benign	1	Tolerated
MC1R	A103Q	Q in U. maritimus	-0.089	Neutral	0.295	Benign	1	Tolerated
MC1R	A105_M106insGP*	G in U. maritimus	-10.221	Deleterious	-	-	-	-
MC1R	M108P	P in U. maritimus	-4.543	Deleterious	0.019	Benign	1	Not Tolerated
MC1R	A169S	S in U. maritimus	-1.176	Neutral	0.059	Benign	0.99	Tolerated
MLPH	G308V	V in U. maritimus	-4.373	Deleterious	0.999	Probably Damaging	0.21	Not Tolerated
MLPH	T309N	N in U. maritimus	-1.247	Neutral	0.469	Possibly Damaging	0.21	Not Tolerated
MLPH	S310N	N in U. maritimus	1.064	Neutral	0.001	Benign	0.21	Tolerated
MLPH	V311S	S in U. maritimus	-0.443	Neutral	0.025	Benign	0.21	Tolerated
MLPH	V312N	N in U. maritimus	-1.796	Neutral	0.002	Benign	0.21	Not Tolerated
MLPH	G313P	P in U. maritimus	-0.158	Neutral	0.831	Possibly Damaging	0.21	Tolerated
MLPH	S314L	L in U. maritimus	-2.233	Neutral	0.708	Possibly Damaging	0.21	Tolerated
MLPH	E315S	S in U. maritimus	-2.523	Deleterious	0.845	Possibly Damaging	0.21	Not Tolerated
MLPH	Q316L	L in U. maritimus	-4.142	Deleterious	0.83	Possibly Damaging	0.21	Not Tolerated
MLPH	L317Q	Q in U. maritimus	-1.244	Neutral	1	Probably Damaging	0.21	Not Tolerated
MLPH	P318R	R in U. maritimus	-2.266	Neutral	0.162	Benign	0.21	Not Tolerated
MLPH	S319E	E in U. maritimus	-1.564	Neutral	0.886	Possibly Damaging	0.21	Tolerated
MLPH	Q320E	E in U. maritimus	-1.608	Neutral	0.983	Probably Damaging	0.21	Not Tolerated
MLPH	T444A	A in U. maritimus	-3.662	Deleterious	0.017	Benign	0.21	Not Tolerated
MLPH	V462G	G in U. maritimus	-5.29	Deleterious	0.999	Probably Damaging		Not Tolerated
MLPH	Y529H	H in U. maritimus	-0.326	Neutral	0.017	Benign	0.21	Tolerated
SLC24A5	V470A	A in U. maritimus	-1.811	Neutral	0.001	Benign	0.94	Tolerated
TYRP2	M1T	T in U. maritimus	-0.061	Neutral	0.041	Benign	0	Not Tolerated
TYRP2	I83V	V in U. maritimus	0.625	Neutral	0	Benign	1	Tolerated
TYRP2	R380S	S in U. maritimus	-4.377	Deleterious	0.999	Probably Damaging	0.93	Not Tolerated
TYRP2	N381F	F in U. maritimus	-6.686	Deleterious	1	Probably Damaging	0.93	Not Tolerated
TYRP2	A382T	T in U. maritimus	0.41	Neutral	0.999	Probably Damaging	0.93	Tolerated
TYRP2	V446A	A in U. maritimus	0.144	Neutral	0.001	Benign	0.84	Tolerated
TYRP2	T501I	Polymorphic in both species	0.671	Neutral	0.248	Benign	0.44	Tolerated

### Sheet: TableS7-BayEnv
Factor	BayEnv Bayes Factor
longitude	0.29188
latitude	0.2556
altitude	2.9855
U. arctos presence	0.089766
bio01	0.10764
bio03	0.19534
bio04	0.093444
bio05	0.22532
bio06	0.084436
bio07	0.11137
bio10	0.15107
bio11	0.09367
bio12	0.28645
bio19	0.15656
bio20	0.49989
